# Evaluating cancer cell line and patient-derived xenograft recapitulation of tumor and non-diseased tissue gene expression profiles *in silico*

**DOI:** 10.1101/2023.04.11.536431

**Authors:** Avery S. Williams, Elizabeth J. Wilk, Jennifer L. Fisher, Brittany N. Lasseigne

**Affiliations:** The Department of Cell, Developmental and Integrative Biology, Heersink School of Medicine, The University of Alabama at Birmingham, Birmingham, Alabama, USA

## Abstract

Preclinical models like cancer cell lines and patient-derived xenografts (PDXs) are vital for studying disease mechanisms and evaluating treatment options. It is essential that they accurately recapitulate the disease state of interest to generate results that will translate in the clinic. Prior studies have demonstrated that preclinical models do not recapitulate all biological aspects of human tissues, particularly with respect to the tissue of origin gene expression signatures. Therefore, it is critical to assess how well preclinical model gene expression profiles correlate with human cancer tissues to inform preclinical model selection and data analysis decisions. Here we evaluated how well preclinical models recapitulate human cancer and non-diseased tissue gene expression patterns *in silico* with respect to the full gene expression profile as well as subsetting by the most variable genes, genes significantly correlated with tumor purity, and tissue-specific genes by using publicly available gene expression profiles across multiple sources. We found that using the full gene set improves correlations between preclinical model and tissue global gene expression profiles, confirmed that GBM PDX global gene expression correlation to GBM tumor global gene expression outperforms GBM cell line to GBM tumor global gene expression correlations, and demonstrated that preclinical models in our study often failed to reproduce tissue-specific expression. While including additional genes for global gene expression comparison between cell lines and tissues decreases the overall correlation, it improves the relative rank between a cell line and its tissue of origin compared to other tissues. Our findings underscore the importance of using the full gene expression set measured when comparing preclinical models and tissues and confirm that tissue-specific patterns are better preserved in GBM PDX models than in GBM cell lines. Future studies can build on these findings to determine the specific pathways and gene sets recapitulated by particular preclinical models to facilitate model selection for a given study design or goal.
