## Supplementary Table 1: Problematic Samples Based on Metadata Mislabeling or Possible Contamination. for "Evaluating cancer cell line and patient-derived xenograft recapitulation of tumor and non-diseased tissue gene expression profiles *in silico*"

### Sheet: Sheet1
Source	Accession ID	Accession ID Type	Action
CCLE	CVCL_0110	CelloSaurus	Removed - Likely Mislabeled/Contaminated
CCLE	CVCL_0080	CelloSaurus	Removed - Likely Mislabeled/Contaminated
CCLE	CVCL_6876	CelloSaurus	Removed - Likely Mislabeled/Contaminated
CCLE	CVCL_1068	CelloSaurus	Removed - Likely Mislabeled/Contaminated
CCLE	CVCL_1072	CelloSaurus	Removed - Likely Mislabeled/Contaminated
CCLE	CVCL_2862	CelloSaurus	Removed - Likely Mislabeled/Contaminated
CCLE	CVCL_1081	CelloSaurus	Removed - Likely Mislabeled/Contaminated
CCLE	CVCL_3360	CelloSaurus	Removed - Likely Mislabeled/Contaminated
CCLE	CVCL_2309	CelloSaurus	Removed - Likely Mislabeled/Contaminated
CCLE	CVCL_1090	CelloSaurus	Removed - Likely Mislabeled/Contaminated
CCLE	CVCL_1102	CelloSaurus	Removed - Likely Mislabeled/Contaminated
CCLE	CVCL_0235	CelloSaurus	Removed - Likely Mislabeled/Contaminated
CCLE	CVCL_1859	CelloSaurus	Removed - Likely Mislabeled/Contaminated
CCLE	CVCL_1120	CelloSaurus	Removed - Likely Mislabeled/Contaminated
CCLE	CVCL_1133	CelloSaurus	Removed - Likely Mislabeled/Contaminated
CCLE	CVCL_1996	CelloSaurus	Removed - Likely Mislabeled/Contaminated
CCLE	CVCL_1998	CelloSaurus	Removed - Likely Mislabeled/Contaminated
CCLE	CVCL_2010	CelloSaurus	Removed - Likely Mislabeled/Contaminated
CCLE	CVCL_1150	CelloSaurus	Removed - Likely Mislabeled/Contaminated
CCLE	CVCL_1154	CelloSaurus	Removed - Likely Mislabeled/Contaminated
CCLE	CVCL_2019	CelloSaurus	Removed - Likely Mislabeled/Contaminated
CCLE	CVCL_1185	CelloSaurus	Removed - Likely Mislabeled/Contaminated
CCLE	CVCL_1194	CelloSaurus	Removed - Likely Mislabeled/Contaminated
CCLE	CVCL_3509	CelloSaurus	Removed - Likely Mislabeled/Contaminated
CCLE	CVCL_1658	CelloSaurus	Removed - Likely Mislabeled/Contaminated
CCLE	CVCL_0270	CelloSaurus	Removed - Likely Mislabeled/Contaminated
CCLE	CVCL_3371	CelloSaurus	Removed - Likely Mislabeled/Contaminated
CCLE	CVCL_2050	CelloSaurus	Removed - Likely Mislabeled/Contaminated
CCLE	CVCL_2451	CelloSaurus	Removed - Likely Mislabeled/Contaminated
CCLE	CVCL_1237	CelloSaurus	Removed - Likely Mislabeled/Contaminated
CCLE	CVCL_4362	CelloSaurus	Removed - Likely Mislabeled/Contaminated
CCLE	CVCL_1243	CelloSaurus	Removed - Likely Mislabeled/Contaminated
CCLE	CVCL_1273	CelloSaurus	Removed - Likely Mislabeled/Contaminated
CCLE	CVCL_0027	CelloSaurus	Removed - Likely Mislabeled/Contaminated
CCLE	CVCL_2255	CelloSaurus	Removed - Likely Mislabeled/Contaminated
CCLE	CVCL_0660	CelloSaurus	Removed - Likely Mislabeled/Contaminated
CCLE	CVCL_0698	CelloSaurus	Removed - Likely Mislabeled/Contaminated
CCLE	CVCL_0707	CelloSaurus	Removed - Likely Mislabeled/Contaminated
CCLE	CVCL_0711	CelloSaurus	Removed - Likely Mislabeled/Contaminated
CCLE	CVCL_0715	CelloSaurus	Removed - Likely Mislabeled/Contaminated
CCLE	CVCL_0726	CelloSaurus	Removed - Likely Mislabeled/Contaminated
CCLE	CVCL_0761	CelloSaurus	Removed - Likely Mislabeled/Contaminated
CCLE	CVCL_0814	CelloSaurus	Removed - Likely Mislabeled/Contaminated
CCLE	CVCL_0816	CelloSaurus	Removed - Likely Mislabeled/Contaminated
CCLE	CVCL_0819	CelloSaurus	Removed - Likely Mislabeled/Contaminated
CCLE	CVCL_0825	CelloSaurus	Removed - Likely Mislabeled/Contaminated
CCLE	CVCL_0827	CelloSaurus	Removed - Likely Mislabeled/Contaminated
CCLE	CVCL_0836	CelloSaurus	Removed - Likely Mislabeled/Contaminated
CCLE	CVCL_0846	CelloSaurus	Removed - Likely Mislabeled/Contaminated
CCLE	CVCL_0855	CelloSaurus	Removed - Likely Mislabeled/Contaminated
CCLE	CVCL_0878	CelloSaurus	Removed - Likely Mislabeled/Contaminated
CCLE	CVCL_0882	CelloSaurus	Removed - Likely Mislabeled/Contaminated
CCLE	CVCL_0888	CelloSaurus	Removed - Likely Mislabeled/Contaminated
CCLE	CVCL_0891	CelloSaurus	Removed - Likely Mislabeled/Contaminated
CCLE	CVCL_0928	CelloSaurus	Removed - Likely Mislabeled/Contaminated
CCLE	CVCL_0932	CelloSaurus	Removed - Likely Mislabeled/Contaminated
CCLE	CVCL_0933	CelloSaurus	Removed - Likely Mislabeled/Contaminated
CCLE	CVCL_0938	CelloSaurus	Removed - Likely Mislabeled/Contaminated
CCLE	CVCL_0941	CelloSaurus	Removed - Likely Mislabeled/Contaminated
CCLE	CVCL_0942	CelloSaurus	Removed - Likely Mislabeled/Contaminated
CCLE	CVCL_0959	CelloSaurus	Removed - Likely Mislabeled/Contaminated
CCLE	CVCL_0966	CelloSaurus	Removed - Likely Mislabeled/Contaminated
CCLE	CVCL_0979	CelloSaurus	Removed - Likely Mislabeled/Contaminated
CCLE	CVCL_0993	CelloSaurus	Removed - Likely Mislabeled/Contaminated
CCLE	CVCL_1031	CelloSaurus	Removed - Likely Mislabeled/Contaminated
CCLE	CVCL_1038	CelloSaurus	Removed - Likely Mislabeled/Contaminated
CCLE	CVCL_2526	CelloSaurus	Removed - Likely Mislabeled/Contaminated
CCLE	CVCL_1305	CelloSaurus	Removed - Likely Mislabeled/Contaminated
CCLE	CVCL_2785	CelloSaurus	Removed - Likely Mislabeled/Contaminated
CCLE	CVCL_5992	CelloSaurus	Removed - Likely Mislabeled/Contaminated
CCLE	CVCL_4W58	CelloSaurus	Removed - Likely Mislabeled/Contaminated
CCLE	CVCL_1322	CelloSaurus	Removed - Likely Mislabeled/Contaminated
CCLE	CVCL_2090	CelloSaurus	Removed - Likely Mislabeled/Contaminated
CCLE	CVCL_3386	CelloSaurus	Removed - Likely Mislabeled/Contaminated
CCLE	CVCL_2991	CelloSaurus	Removed - Likely Mislabeled/Contaminated
CCLE	CVCL_3002	CelloSaurus	Removed - Likely Mislabeled/Contaminated
CCLE	CVCL_3003	CelloSaurus	Removed - Likely Mislabeled/Contaminated
CCLE	CVCL_2094	CelloSaurus	Removed - Likely Mislabeled/Contaminated
CCLE	CVCL_3007	CelloSaurus	Removed - Likely Mislabeled/Contaminated
CCLE	CVCL_3958	CelloSaurus	Removed - Likely Mislabeled/Contaminated
CCLE	CVCL_3960	CelloSaurus	Removed - Likely Mislabeled/Contaminated
CCLE	CVCL_3962	CelloSaurus	Removed - Likely Mislabeled/Contaminated
CCLE	CVCL_1397	CelloSaurus	Removed - Likely Mislabeled/Contaminated
CCLE	CVCL_0622	CelloSaurus	Removed - Likely Mislabeled/Contaminated
CCLE	CVCL_1402	CelloSaurus	Removed - Likely Mislabeled/Contaminated
CCLE	CVCL_1416	CelloSaurus	Removed - Likely Mislabeled/Contaminated
CCLE	CVCL_2601	CelloSaurus	Removed - Likely Mislabeled/Contaminated
CCLE	CVCL_2605	CelloSaurus	Removed - Likely Mislabeled/Contaminated
CCLE	CVCL_1462	CelloSaurus	Removed - Likely Mislabeled/Contaminated
CCLE	CVCL_A472	CelloSaurus	Removed - Likely Mislabeled/Contaminated
CCLE	CVCL_A570	CelloSaurus	Removed - Likely Mislabeled/Contaminated
CCLE	CVCL_1572	CelloSaurus	Removed - Likely Mislabeled/Contaminated
CCLE	CVCL_1617	CelloSaurus	Removed - Likely Mislabeled/Contaminated
CCLE	CVCL_1618	CelloSaurus	Removed - Likely Mislabeled/Contaminated
CCLE	CVCL_1882	CelloSaurus	Removed - Likely Mislabeled/Contaminated
CCLE	CVCL_1628	CelloSaurus	Removed - Likely Mislabeled/Contaminated
CCLE	CVCL_3112	CelloSaurus	Removed - Likely Mislabeled/Contaminated
CCLE	CVCL_1637	CelloSaurus	Removed - Likely Mislabeled/Contaminated
CCLE	CVCL_1640	CelloSaurus	Removed - Likely Mislabeled/Contaminated
CCLE	CVCL_2162	CelloSaurus	Removed - Likely Mislabeled/Contaminated
CCLE	CVCL_1657	CelloSaurus	Removed - Likely Mislabeled/Contaminated
CCLE	CVCL_1665	CelloSaurus	Removed - Likely Mislabeled/Contaminated
CCLE	CVCL_2182	CelloSaurus	Removed - Likely Mislabeled/Contaminated
CCLE	CVCL_1676	CelloSaurus	Removed - Likely Mislabeled/Contaminated
CCLE	CVCL_V613	CelloSaurus	Removed - Likely Mislabeled/Contaminated
CCLE	CVCL_1689	CelloSaurus	Removed - Likely Mislabeled/Contaminated
CCLE	CVCL_6950	CelloSaurus	Removed - Likely Mislabeled/Contaminated
CCLE	CVCL_0019	CelloSaurus	Removed - Likely Mislabeled/Contaminated
CCLE	CVCL_0525	CelloSaurus	Removed - Likely Mislabeled/Contaminated
CCLE	CVCL_1698	CelloSaurus	Removed - Likely Mislabeled/Contaminated
CCLE	CVCL_0530	CelloSaurus	Removed - Likely Mislabeled/Contaminated
CCLE	CVCL_1398	CelloSaurus	Removed - Likely Mislabeled/Contaminated
CCLE	CVCL_0631	CelloSaurus	Removed - Likely Mislabeled/Contaminated
CCLE	CVCL_V606	CelloSaurus	Removed - Likely Mislabeled/Contaminated
CCLE	CVCL_V610	CelloSaurus	Removed - Likely Mislabeled/Contaminated
CCLE	CVCL_0535	CelloSaurus	Removed - Likely Mislabeled/Contaminated
CCLE	CVCL_4902	CelloSaurus	Removed - Likely Mislabeled/Contaminated
CCLE	CVCL_5594	CelloSaurus	Removed - Likely Mislabeled/Contaminated
CCLE	CVCL_3799	CelloSaurus	Removed - Likely Mislabeled/Contaminated
CCLE	CVCL_1725	CelloSaurus	Removed - Likely Mislabeled/Contaminated
CCLE	CVCL_3605	CelloSaurus	Removed - Likely Mislabeled/Contaminated
CCLE	CVCL_1740	CelloSaurus	Removed - Likely Mislabeled/Contaminated
CCLE	CVCL_1743	CelloSaurus	Removed - Likely Mislabeled/Contaminated
CCLE	CVCL_1762	CelloSaurus	Removed - Likely Mislabeled/Contaminated
CCLE	CVCL_3806	CelloSaurus	Removed - Likely Mislabeled/Contaminated
CCLE	CVCL_8006	CelloSaurus	Removed - Likely Mislabeled/Contaminated
CCLE	CVCL_0633	CelloSaurus	Removed - Likely Mislabeled/Contaminated
CCLE	CVCL_0022	CelloSaurus	Removed - Likely Mislabeled/Contaminated
CCLE	CVCL_0007	CelloSaurus	Removed - Likely Mislabeled/Contaminated
CCLE	CVCL_2814	CelloSaurus	Removed - Likely Mislabeled/Contaminated
CCLE	CVCL_2815	CelloSaurus	Removed - Likely Mislabeled/Contaminated
CCLE	SRR8615727	SRA	Removed - missing metadata information, even missing on SRA (https://www.ncbi.nlm.nih.gov/biosample/SAMN10988191)
HPA Cell Lines	SRR629581	SRA	Adjusted - Relabeled for consistency with rest of samples
HPA Cell Lines	SRR629582	SRA	Adjusted - Relabeled for consistency with rest of samples
Mayo PDX	SRR9294079	SRA	Removed - IDH-mutant, which has been reclassified as astrocytoma instead of glioblastoma
HPA Tissues	ERR315357	SRA	Adjusted - column shift in metadata - adjust tissue type column
HPA Tissues	ERR315383	SRA	Adjusted - column shift in metadata - adjust tissue type column
HPA Tissues	ERR315386	SRA	Adjusted - column shift in metadata - adjust tissue type column
HPA Tissues	ERR315403	SRA	Adjusted - column shift in metadata - adjust tissue type column
HPA Tissues	ERR315438	SRA	Adjusted - column shift in metadata - adjust tissue type column
GTEx	"BONE_MARROW" project	GTEx Project ID	Removed - Leukemia cell line-derived
TCGA	non"Primary" tumor samples	TCGA Tumor Tissue Type	Removed
