## Supplementary Table 2: Tissue Types Common Between Data Sources. for "Evaluating cancer cell line and patient-derived xenograft recapitulation of tumor and non-diseased tissue gene expression profiles *in silico*"

### Sheet: common_tissuetypes
Tissue	Overlap Between TCGA/GTEx	Overlap between GTEx/HPA Tissues	Overlap Between Tissue and Cell Line Sample Origins	Name Adjustments for Overlap
Adipose Tissue	Tissue just in GTEx	Tissue in both GTEx and HPA	Tissue just in tissue samples	-
Adrenal Gland	Tissue in both TCGA and GTEx	Tissue in both GTEx and HPA	Tissue just in tissue samples	-
Bile Duct	Tissue just in TCGA	Tissue in neither HPA nor GTEx	Tissue just in tissue samples	Generalize as Biliary System
Bladder	Tissue in both TCGA and GTEx	Tissue in both GTEx and HPA	Tissue in both cell lines and tissue samples	-
Blood	Tissue just in GTEx	Tissue just in GTEx	Tissue just in tissue samples	-
Blood Vessel	Tissue just in GTEx	Tissue just in GTEx	Tissue just in tissue samples	-
Bone Marrow	Tissue just in TCGA	Tissue just in HPA	Tissue just in tissue samples	Generalize as Blood
Brain	Tissue in both TCGA and GTEx	Tissue in both GTEx and HPA	Tissue in both cell lines and tissue samples	-
Breast	Tissue in both TCGA and GTEx	Tissue just in GTEx	Tissue in both cell lines and tissue samples	-
Cervix	Tissue in both TCGA and GTEx	Tissue just in GTEx	Tissue in both cell lines and tissue samples	GTEx - rename “Cervix Uteri” to “Cervix”
Colon	Tissue in both TCGA and GTEx	Tissue in both GTEx and HPA	Tissue in both cell lines and tissue samples	TCGA - rename “Colorectal” to “Colon”
Esophagus	Tissue in both TCGA and GTEx	Tissue in both GTEx and HPA	Tissue in both cell lines and tissue samples	-
Eye	Tissue just in TCGA	Tissue in neither HPA nor GTEx	Tissue just in tissue samples	-
Fallopian Tube	Tissue just in GTEx	Tissue just in GTEx	Tissue just in tissue samples	-
Head And Neck	Tissue just in TCGA	Tissue in neither HPA nor GTEx	Tissue just in tissue samples	-
Heart	Tissue just in GTEx	Tissue in both GTEx and HPA	Tissue just in tissue samples	-
Kidney	Tissue in both TCGA and GTEx	Tissue in both GTEx and HPA	Tissue in both cell lines and tissue samples	-
Liver	Tissue in both TCGA and GTEx	Tissue in both GTEx and HPA	Tissue in both cell lines and tissue samples	-
Lung	Tissue in both TCGA and GTEx	Tissue in both GTEx and HPA	Tissue in both cell lines and tissue samples	-
Lymph Nodes	Tissue just in TCGA	Tissue just in HPA	Tissue just in tissue samples	-
Muscle	Tissue just in GTEx	Tissue just in GTEx	Tissue just in tissue samples	-
Nerve	Tissue just in GTEx	Tissue just in GTEx	Tissue just in tissue samples	-
Ovary	Tissue in both TCGA and GTEx	Tissue in both GTEx and HPA	Tissue in both cell lines and tissue samples	-
Pancreas	Tissue in both TCGA and GTEx	Tissue in both GTEx and HPA	Tissue in both cell lines and tissue samples	-
Pituitary	Tissue just in GTEx	Tissue just in GTEx	Tissue just in tissue samples	-
Pleura	Tissue just in TCGA	Tissue in neither HPA nor GTEx	Tissue in both cell lines and tissue samples	-
Prostate	Tissue in both TCGA and GTEx	Tissue in both GTEx and HPA	Tissue in both cell lines and tissue samples	-
Salivary Gland	Tissue just in GTEx	Tissue in both GTEx and HPA	Tissue in both cell lines and tissue samples	-
Skin	Tissue in both TCGA and GTEx	Tissue in both GTEx and HPA	Tissue in both cell lines and tissue samples	-
Small Intestine	Tissue just in GTEx	Tissue in both GTEx and HPA	Tissue in both cell lines and tissue samples	-
Soft Tissue	Tissue just in TCGA	Tissue in neither HPA nor GTEx	Tissue in both cell lines and tissue samples	-
Spleen	Tissue just in GTEx	Tissue in both GTEx and HPA	Tissue just in tissue samples	-
Stomach	Tissue in both TCGA and GTEx	Tissue in both GTEx and HPA	Tissue in both cell lines and tissue samples	-
Testis	Tissue in both TCGA and GTEx	Tissue in both GTEx and HPA	Tissue just in tissue samples	-
Thymus	Tissue just in TCGA	Tissue in neither HPA nor GTEx	Tissue just in tissue samples	-
Thyroid	Tissue in both TCGA and GTEx	Tissue in both GTEx and HPA	Tissue in both cell lines and tissue samples	-
Uterus	Tissue in both TCGA and GTEx	Tissue just in GTEx	Tissue just in tissue samples	-
Vagina	Tissue just in GTEx	Tissue just in GTEx	Tissue just in tissue samples	-
Hematopoetic and Lymphoid Tissue	Tissue in neither TCGA nor GTEx	Tissue just in HPA	Tissue just in cell line samples	Generalize as Blood
Autonomic Ganglia	Tissue in neither TCGA nor GTEx	Tissue just in HPA	Tissue just in cell line samples	Generalize as Nerve
Upper aerodigestive tract	Tissue in neither TCGA nor GTEx	Tissue just in HPA	Tissue just in cell line samples	Generalize as Head and Neck
Central nervous system	Tissue in neither TCGA nor GTEx	Tissue just in HPA	Tissue just in cell line samples	Generalize as Brain
Bone	Tissue in neither TCGA nor GTEx	Tissue in neither HPA nor GTEx	Tissue just in cell line samples	Generalize as Bone
Large intestine	Tissue in neither TCGA nor GTEx	Tissue in neither HPA nor GTEx	Tissue just in cell line samples	Generalize as Colon
Urinary tract	Tissue in neither TCGA nor GTEx	Tissue in neither HPA nor GTEx	Tissue just in cell line samples	Generalize as Bladder
Endometrium	Tissue in neither TCGA nor GTEx	Tissue in neither HPA nor GTEx	Tissue just in cell line samples	Generalize as Uterus
Biliary tract	Tissue in neither TCGA nor GTEx	Tissue in neither HPA nor GTEx	Tissue just in cell line samples	Generalize as Biliary System
