## Supplementary Table 3: Cancers Represented Between Data Sources. for "Evaluating cancer cell line and patient-derived xenograft recapitulation of tumor and non-diseased tissue gene expression profiles *in silico*"

### Sheet: INFO
cancer_categories	What diseases are represented in the CCLE cell lines and how they overlap with TCGA. Both full sheet and only those diseases that are cross-comparable are included.
cancer_categories_onlycross	The same as above but only the diseases deemed cross-comparable (i.e., from the same or similar cancer type within the same tissue
cancer_categories columns:
Column B = unique CCLE cancers, or all unique cancer labels among included CCLE samples
Coumn C = TCGA pairing, or the TCGA cancer type to be paired with the CCLE cancer label listed in Column B
Column D = each unique TCGA cancer type included
Column E = adjusted cancer categories, or how each TCGA cancer type label is expanded to encompass similar cancers from the same tissue type represented in the CCLE samples
cancer_categories_onlycross columns:
Column A = unique CCLE cancers, or all unique cancer labels among included CCLE samples
Column B = what each CCLE cancer label is to be compared with within the TCGA cancer types

### Sheet: cancer_categories
	Unique CCLE Cancers	TCGA Pairing	TCGA Cancers	Adjusted Cancer Categories (to right of TCGA equivalent)
12	lymphoid_neoplasm	Lymphoid Neoplasm	Acute Myeloid Leukemia	Blood Cancers	Not sure how to classify
30	carcinoma (follicular_carcinoma)	Thyroid Carcinoma	Adrenocortical Carcinoma	Adrenal Gland Cancers	Fall into other disease not in TCGA set
14	mesothelioma	Mesothelioma	Bladder Urothelial Carcinoma	Bladder Cancers	Samples with this name fall into different groups
10	carcinoma (ductal_carcinoma)	Some are breast, some pancreas	Brain Lower Grade Glioma	Brain Cancers	Non-cancerous
1	haematopoietic_neoplasm (acute_myeloid_leukaemia, M4)	Myeloid Leukemia	Breast Invasive Carcinoma	Breast Cancers	TCGA sample names altered to broaden grouping
18	malignant_melanoma	Skin Cutaneous Melanoma	Cervical Squamous Cell Carcinoma and Endocervical Adenocarcinoma	Cervical Cancers
33	haematopoietic_neoplasm (chronic_myeloid_leukaemia, Ph_positive)	Myeloid Leukemia	Cholangiocarcinoma	Biliary Cancers
9	carcinoma (non_small_cell_carcinoma)	Is this Lung Adenocarcinoma or squamous cell? They are both NSCs	Colon Adenocarcinoma	Colon Cancers
20	lymphoid_neoplasm (plasma_cell_myeloma)	Lymphoid Neoplasm	Esophageal Carcinoma	Esophageal Cancers
24	carcinoma (transitional_cell_carcinoma)	Bladder Urothelial Carcinoma	Glioblastoma Multiforme	Brain Cancers
8	carcinoma (adenocarcinoma)	All sorts of tissues, will have to be labeled individually	Head and Neck Squamous Cell Carcinoma	Head and Neck Cancers
27	lymphoid_neoplasm (acute_lymphoblastic_T_cell_leukaemia, L2)	Lymphoid Neoplasm	Kidney Chromophobe	Kidney Cancers
2	carcinoma (squamous_cell_carcinoma)	Lung, head & neck, and esophagus tissues	Kidney Renal Clear Cell Carcinoma	Kidney Cancers
17	lymphoid_neoplasm (diffuse_large_B_cell_lymphoma)	Lymphoid Neoplasm	Kidney Renal Papillary Cell Carcinoma	Kidney Cancers
16	carcinoma (renal_cell_carcinoma)	Clear or papillary?	Liver Hepatocellular Carcinoma	Liver Cancers
3	neuroblastoma	Not gliomas, not glioblastoma	Lung Adenocarcinoma	Lung Cancers
7	NA	NA	Lung Squamous Cell Carcinoma	Lung Cancers
32	haematopoietic_neoplasm (acute_myeloid_leukaemia, M5a)	Myeloid Leukemia	Lymphoid Neoplasm Diffuse Large B-cell Lymphoma	Blood Cancers
28	haematopoietic_neoplasm (blast_phase_chronic_myeloid_leukaemia)	Myeloid Leukemia	Mesothelioma	Pleura Cancers
15	Ewings_sarcoma-peripheral_primitive_neuroectodermal_tumour	Sarcoma	Ovarian Serous Cystadenocarcinoma	Ovarian Cancers
22	glioma (oligodendroglioma)	Brain Lower Grade Glioma	Pancreatic Adenocarcinoma	Pancreatic Cancers
21	carcinoma (signet_ring_adenocarcinoma)	Stomach Adenocarcinoma	Pheochromocytoma and Paraganglioma	Adrenal Gland Cancers
6	carcinoma (mucoepidermoid_carcinoma)	Lung and salivary gland	Prostate Adenocarcinoma	Prostate Cancers
23	fibrosarcoma	Sarcoma	Rectum Adenocarcinoma	Rectal Cancers
19	carcinoma (hepatocellular_carcinoma)	Liver Hepatocellular Carcinoma	Sarcoma	Soft Tissue Cancers (muscle, fat, blood vessel, nerves, tendons, tissues surrounding bones/joints)
11	carcinoma (small_cell_carcinoma)	Lung Small Cell Carcinoma	Skin Cutaneous Melanoma	Skin Cancers
13	glioma (astrocytoma_Grade_IV, glioblastoma_multiforme)	Glioblastoma Multiforme	Stomach Adenocarcinoma	Stomach Cancers
25	haematopoietic_neoplasm (acute_myeloid_leukaemia, M5)	Myeloid Leukemia	Testicular Germ Cell Tumors	Testicular Cancers
26	lymphoid_neoplasm (acute_lymphoblastic_T_cell_leukaemia)	Lymphoid Neoplasm	Thymoma	Thymus Cancers
5	carcinoma	All sorts of tissues, will have to be labeled individually	Thyroid Carcinoma	Thyroid Cancers
31	carcinoma (tubular_adenocarcinoma)	Stomach Adenocarcinoma	Uterine Carcinosarcoma	Uterine Cancers
4	lymphoid_neoplasm (acute_lymphoblastic_B_cell_leukaemia)	Lymphoid Neoplasm	Uterine Corpus Endometrial Carcinoma	Uterine Cancers
29	haematopoietic_neoplasm (acute_myeloid_leukaemia, M0)	Myeloid Leukemia	Uveal Melanoma	Eye Cancers
34	carcinoma (undifferentiated_carcinoma)	Ovary and Lung
35	carcinoma (endometrioid_carcinoma)	Uterine Corpus Endometrial Carcinoma
36	lymphoid_neoplasm (Hodgkin_lymphoma)	Lymphoid Neoplasm
37	other (immortalized_embryonic_fibroblast)	NA
38	glioma (astrocytoma)	Brain Lower Grade Glioma
39	carcinoma (clear_cell_carcinoma)	Uterus and ovary, not serous, seek Ovarian / Uterine Clear Cell Carcinoma
40	haematopoietic_neoplasm (acute_myeloid_leukaemia, M6)	Myeloid Leukemia
41	leiomyosarcoma	Sarcoma
42	osteosarcoma	Sarcoma
43	other (immortalized_epithelial)	NA
44	carcinoma (large_cell_carcinoma)	Large Cell Carcinoma
45	lymphoid_neoplasm (Burkitt_lymphoma)	Lymphoid Neoplasm
46	carcinoma (undifferentiated_adenocarcinoma)	Stomach Adenocarcinoma
47	haematopoietic_neoplasm (acute_myeloid_leukaemia, M2)	Myeloid Leukemia
48	lymphoid_neoplasm (adult_T_cell_lymphoma-leukaemia)	Lymphoid Neoplasm
49	lymphoid_neoplasm (B_cell_lymphoma_unspecified)	Lymphoid Neoplasm
50	haematopoietic_neoplasm (acute_myeloid_leukaemia, M7)	Myeloid Leukemia
51	carcinoma (bronchioloalveolar_adenocarcinoma)	Lung Adenocarcinoma
52	carcinoma (mixed_adenosquamous_carcinoma)	Lung, stomach, and uterus
53	carcinoma (ductal_carcinoma, squamous_cell_carcinoma)	Breast Invasive Carcinoma
54	carcinoma (metaplastic_carcinoma)	Breast Invasive Carcinoma
55	carcinoma (ductal_carcinoma, medullary)	Breast Invasive Carcinoma
56	carcinoma (ductal_carcinoma, papillary)	Breast Invasive Carcinoma
57	carcinoma (carcinosarcoma-malignant_mesodermal_mixed_tumour)	Sarcoma
58	carcinoma (diffuse_adenocarcinoma)	Stomach Adenocarcinoma
59	sarcoma	Sarcoma
60	carcinoma (clear_cell_renal_cell_carcinoma)	Kidney Renal Clear Cell Carcinoma
61	carcinoma (serous_carcinoma)	Ovarian Serous Cystadenocarcinoma
62	chondrosarcoma	Sarcoma
63	giant_cell_tumour	Non-Cancerous
64	other (papilloma)	Non-Cancerous
65	glioma (astrocytoma_Grade_III-IV)	Brain Lower Grade Glioma
66	haematopoietic_neoplasm (acute_myeloid_leukaemia, M3)	Myeloid Leukemia
67	lymphoid_neoplasm (acute_lymphoblastic_B_cell_leukaemia, L2)	Lymphoid Neoplasm
68	lymphoid_neoplasm (anaplastic_large_cell_lymphoma)	Lymphoid Neoplasm
69	lymphoid_neoplasm (mantle_cell_lymphoma)	Lymphoid Neoplasm
70	glioma (gliosarcoma)	Brain Lower Grade Glioma
71	malignant_fibrous_histiocytoma-pleomorphic_sarcoma	Sarcoma
72	glioma	Brain Lower Grade Glioma
73	rhabdomyosarcoma	Sarcoma
74	glioma (astrocytoma_Grade_IV)	Glioblastoma Multiforme
75	glioma (astrocytoma_Grade_III)	Brain Lower Grade Glioma
76	carcinoma (transitional_cell_carcinoma, papillary_transitional_cell_carcinoma)	Bladder Urothelial Carcinoma
77	haematopoietic_neoplasm (chronic_myeloid_leukaemia)	Myeloid Leukemia
78	carcinoid-endocrine_tumour	I know it’s classified as lung cancer, but which?
79	carcinoma (Brenner_tumour)	Brenner Tumor or Ovarian Neoplasm
80	carcinoma (barrett_associated_adenocarcinoma)	Esophageal Carcinoma
81	meningioma	Meningioma
82	haematopoietic_neoplasm (acute_myeloid_leukaemia)	Myeloid Leukemia
83	lymphoid_neoplasm (mycosis_fungoides-Sezary_syndrome)	Lymphoid Neoplasm
84	chondrosarcoma (dedifferentiated)	Sarcoma
85	glioma (astrocytoma_Grade_III, anaplastic)	Brain Lower Grade Glioma
86	carcinoma (anaplastic_carcinoma)	Thyroid Carcinoma
87	lymphoid_neoplasm (chronic_lymphocytic_leukaemia-small_lymphocytic_lymphoma)	Lymphoid Neoplasm
88	rhabdomyosarcoma (embryonal)	Sarcoma
89	carcinoma (small_cell_adenocarcinoma)	Stomach Adenocarcinoma
90	rhabdoid_tumour	Sarcoma
91	other (hepatoblastoma)	Liver Hepatoblastoma
92	haematopoietic_neoplasm (blast_phase_chronic_myeloid_leukaemia, Ph_positive)	Myeloid Leukemia
93	rhabdomyosarcoma (alveolar)	Sarcoma
94	haematopoietic_neoplasm (essential_thrombocythaemia)	Essential Thrombocythaemia
95	carcinoma (papillary_carcinoma)	Thyroid Carcinoma
96	carcinoma (intestinal_adenocarcinoma)	Stomach Adenocarcinoma
97	primitive_neuroectodermal_tumour-medulloblastoma	Medulloblastoma
98	carcinoma (mixed_carcinoma)	Ovarian Serous Cystadenocarcinoma
99	lymphoid_neoplasm (peripheral_T_cell_lymphoma_unspecified)	Lymphoid Neoplasm
100	sex_cord-stromal_tumour (granulosa_cell_tumour)	Granulosa Cell Tumor
101	carcinoma (mucinous_carcinoma)	Ovary Mucinous Carcinoma
102	carcinoma (medullary_carcinoma)	Thyroid Carcinoma

### Sheet: cancer_categories_onlycross
CCLE Unique Cancers	Directly Comparable As
lymphoid_neoplasm	Lymphoid Neoplasm		Not sure how to classify
carcinoma (follicular_carcinoma)	Thyroid Carcinoma		Fall into other disease not in TCGA set
mesothelioma	Mesothelioma		Samples with this name fall into different groups
carcinoma (ductal_carcinoma)	Some are breast, some pancreas		Non-cancerous
haematopoietic_neoplasm (acute_myeloid_leukaemia, M4)	Myeloid Leukemia		TCGA sample names altered to broaden grouping
malignant_melanoma	Skin Cutaneous Melanoma
haematopoietic_neoplasm (chronic_myeloid_leukaemia, Ph_positive)	Myeloid Leukemia
carcinoma (non_small_cell_carcinoma)	Is this Lung Adenocarcinoma or squamous cell? They are both NSCs
lymphoid_neoplasm (plasma_cell_myeloma)	Lymphoid Neoplasm
carcinoma (transitional_cell_carcinoma)	Bladder Urothelial Carcinoma
carcinoma (adenocarcinoma)	All sorts of tissues, will have to be labeled individually
lymphoid_neoplasm (acute_lymphoblastic_T_cell_leukaemia, L2)	Lymphoid Neoplasm
carcinoma (squamous_cell_carcinoma)	Lung, head & neck, and esophagus tissues
lymphoid_neoplasm (diffuse_large_B_cell_lymphoma)	Lymphoid Neoplasm
carcinoma (renal_cell_carcinoma)	Clear or papillary?
neuroblastoma	Not gliomas, not glioblastoma
NA	NA
haematopoietic_neoplasm (acute_myeloid_leukaemia, M5a)	Myeloid Leukemia
haematopoietic_neoplasm (blast_phase_chronic_myeloid_leukaemia)	Myeloid Leukemia
Ewings_sarcoma-peripheral_primitive_neuroectodermal_tumour	Sarcoma
glioma (oligodendroglioma)	Brain Lower Grade Glioma
carcinoma (signet_ring_adenocarcinoma)	Stomach Adenocarcinoma
carcinoma (mucoepidermoid_carcinoma)	Lung and salivary gland
fibrosarcoma	Sarcoma
carcinoma (hepatocellular_carcinoma)	Liver Hepatocellular Carcinoma
carcinoma (small_cell_carcinoma)	Lung Small Cell Carcinoma
glioma (astrocytoma_Grade_IV, glioblastoma_multiforme)	Glioblastoma Multiforme
haematopoietic_neoplasm (acute_myeloid_leukaemia, M5)	Myeloid Leukemia
lymphoid_neoplasm (acute_lymphoblastic_T_cell_leukaemia)	Lymphoid Neoplasm
carcinoma	All sorts of tissues, will have to be labeled individually
carcinoma (tubular_adenocarcinoma)	Stomach Adenocarcinoma
lymphoid_neoplasm (acute_lymphoblastic_B_cell_leukaemia)	Lymphoid Neoplasm
haematopoietic_neoplasm (acute_myeloid_leukaemia, M0)	Myeloid Leukemia
carcinoma (undifferentiated_carcinoma)	Ovary and Lung
carcinoma (endometrioid_carcinoma)	Uterine Corpus Endometrial Carcinoma
lymphoid_neoplasm (Hodgkin_lymphoma)	Lymphoid Neoplasm
other (immortalized_embryonic_fibroblast)	NA
glioma (astrocytoma)	Brain Lower Grade Glioma
carcinoma (clear_cell_carcinoma)	Uterus and ovary, not serous, seek Ovarian / Uterine Clear Cell Carcinoma
haematopoietic_neoplasm (acute_myeloid_leukaemia, M6)	Myeloid Leukemia
leiomyosarcoma	Sarcoma
osteosarcoma	Sarcoma
other (immortalized_epithelial)	NA
carcinoma (large_cell_carcinoma)	Large Cell Carcinoma
lymphoid_neoplasm (Burkitt_lymphoma)	Lymphoid Neoplasm
carcinoma (undifferentiated_adenocarcinoma)	Stomach Adenocarcinoma
haematopoietic_neoplasm (acute_myeloid_leukaemia, M2)	Myeloid Leukemia
lymphoid_neoplasm (adult_T_cell_lymphoma-leukaemia)	Lymphoid Neoplasm
lymphoid_neoplasm (B_cell_lymphoma_unspecified)	Lymphoid Neoplasm
haematopoietic_neoplasm (acute_myeloid_leukaemia, M7)	Myeloid Leukemia
carcinoma (bronchioloalveolar_adenocarcinoma)	Lung Adenocarcinoma
carcinoma (mixed_adenosquamous_carcinoma)	Lung, stomach, and uterus
carcinoma (ductal_carcinoma, squamous_cell_carcinoma)	Breast Invasive Carcinoma
carcinoma (metaplastic_carcinoma)	Breast Invasive Carcinoma
carcinoma (ductal_carcinoma, medullary)	Breast Invasive Carcinoma
carcinoma (ductal_carcinoma, papillary)	Breast Invasive Carcinoma
carcinoma (carcinosarcoma-malignant_mesodermal_mixed_tumour)	Sarcoma
carcinoma (diffuse_adenocarcinoma)	Stomach Adenocarcinoma
sarcoma	Sarcoma
carcinoma (clear_cell_renal_cell_carcinoma)	Kidney Renal Clear Cell Carcinoma
carcinoma (serous_carcinoma)	Ovarian Serous Cystadenocarcinoma
chondrosarcoma	Sarcoma
giant_cell_tumour	Non-Cancerous
other (papilloma)	Non-Cancerous
glioma (astrocytoma_Grade_III-IV)	Brain Lower Grade Glioma
haematopoietic_neoplasm (acute_myeloid_leukaemia, M3)	Myeloid Leukemia
lymphoid_neoplasm (acute_lymphoblastic_B_cell_leukaemia, L2)	Lymphoid Neoplasm
lymphoid_neoplasm (anaplastic_large_cell_lymphoma)	Lymphoid Neoplasm
lymphoid_neoplasm (mantle_cell_lymphoma)	Lymphoid Neoplasm
glioma (gliosarcoma)	Brain Lower Grade Glioma
malignant_fibrous_histiocytoma-pleomorphic_sarcoma	Sarcoma
glioma	Brain Lower Grade Glioma
rhabdomyosarcoma	Sarcoma
glioma (astrocytoma_Grade_IV)	Glioblastoma Multiforme
glioma (astrocytoma_Grade_III)	Brain Lower Grade Glioma
carcinoma (transitional_cell_carcinoma, papillary_transitional_cell_carcinoma)	Bladder Urothelial Carcinoma
haematopoietic_neoplasm (chronic_myeloid_leukaemia)	Myeloid Leukemia
carcinoid-endocrine_tumour	I know it’s classified as lung cancer, but which?
carcinoma (Brenner_tumour)	Brenner Tumor or Ovarian Neoplasm
carcinoma (barrett_associated_adenocarcinoma)	Esophageal Carcinoma
meningioma	Meningioma
haematopoietic_neoplasm (acute_myeloid_leukaemia)	Myeloid Leukemia
lymphoid_neoplasm (mycosis_fungoides-Sezary_syndrome)	Lymphoid Neoplasm
chondrosarcoma (dedifferentiated)	Sarcoma
glioma (astrocytoma_Grade_III, anaplastic)	Brain Lower Grade Glioma
carcinoma (anaplastic_carcinoma)	Thyroid Carcinoma
lymphoid_neoplasm (chronic_lymphocytic_leukaemia-small_lymphocytic_lymphoma)	Lymphoid Neoplasm
rhabdomyosarcoma (embryonal)	Sarcoma
carcinoma (small_cell_adenocarcinoma)	Stomach Adenocarcinoma
rhabdoid_tumour	Sarcoma
other (hepatoblastoma)	Liver Hepatoblastoma
haematopoietic_neoplasm (blast_phase_chronic_myeloid_leukaemia, Ph_positive)	Myeloid Leukemia
rhabdomyosarcoma (alveolar)	Sarcoma
haematopoietic_neoplasm (essential_thrombocythaemia)	Essential Thrombocythaemia
carcinoma (papillary_carcinoma)	Thyroid Carcinoma
carcinoma (intestinal_adenocarcinoma)	Stomach Adenocarcinoma
primitive_neuroectodermal_tumour-medulloblastoma	Medulloblastoma
carcinoma (mixed_carcinoma)	Ovarian Serous Cystadenocarcinoma
lymphoid_neoplasm (peripheral_T_cell_lymphoma_unspecified)	Lymphoid Neoplasm
sex_cord-stromal_tumour (granulosa_cell_tumour)	Granulosa Cell Tumor
carcinoma (mucinous_carcinoma)	Ovary Mucinous Carcinoma
carcinoma (medullary_carcinoma)	Thyroid Carcinoma
